# *Cortex cis*-regulatory switches establish scale colour identity and pattern diversity in *Heliconius*

**DOI:** 10.1101/2020.05.26.116533

**Authors:** Luca Livraghi, Joseph J. Hanly, Steven M. Van Belleghem, Gabriela Montejo-Kovacevich, Eva S. M. van der Heijden, Ling Sheng Loh, Anna Ren, Ian A. Warren, James J. Lewis, Carolina Concha, Laura H. López, Charlotte Wright, Jonah M. Walker, Jessica Foley, Zachary H. Goldberg, Henry Arenas-Castro, Michael W. Perry, Riccardo Papa, Arnaud Martin, W. Owen McMillan, Chris D. Jiggins

## Abstract

In *Heliconius* butterflies, wing pattern diversity is controlled by a few genes of large effect that regulate colour pattern switches between morphs and species across a large mimetic radiation. One of these genes, *cortex*, has been repeatedly associated with colour pattern evolution in butterflies. Here we carried out CRISPR knock-outs in multiple *Heliconius* species and show that *cortex* is a major determinant of scale cell identity. Chromatin accessibility profiling and introgression scans identified *cis*-regulatory regions associated with discrete phenotypic switches. CRISPR perturbation of these regions in black hindwing genotypes recreated a yellow bar, revealing their spatially limited activity. In the *H. melpomene/timareta* lineage, the candidate CRE from yellow-barred phenotype morphs is interrupted by a transposable element, suggesting that *cis*-regulatory structural variation underlies these mimetic adaptations. Our work shows that *cortex* functionally controls scale colour fate and that its *cis*-regulatory regions control a phenotypic switch in a modular and pattern-specific fashion.
