## Supplementary File 8 for "*Cortex cis*-regulatory switches establish scale colour identity and pattern diversity in *Heliconius*"

### Sheet: InjectionStats
Supplementary File 8: CRISPR injection experiments and genotyping primers.
Table S8.1: CRISPR experiments and guides used per species/morph.
Species/Morph	sgRNAs	Final concentration ng/µl [sgRNA1(:sgRNAx):Cas9]	Time of collection (hours)	Number eggs injected	Number Hatched	Number Puape	Number of Adults	Hatched to Adult Ratio	Number of adults with phenotype	Wing mutant phenotype ratio from hatched eggs	Wing mutant phenotype ratio from emerged adults
H. erato demophoon	Hera_Cort_gRNA_E2 , Hera_Cort_gRNA_E4 , Hera_Cort_gRNA_E6	100:(100):(100):300	2-4 hrs	360	135	56	43	11.9444	1	0.003	0.023
	Hera_Cort_gRNA_E2 , Hera_Cort_gRNA_E4	250:(250):500	1-3 hrs	206	73	45	37	17.9612	5	0.024	0.135
	Hera_Cort_gRNA_E2	500:500	2-4 hrs	134	42	21	16	11.9403	0	0	0
	Hera_Cort_gRNA_E4	500:500	2-4 hrs	111	46	19	17	15.3153	0	0	0
	Hera_Cort_gRNA_E6	500:500	2-3 hrs	123	26	17	10	8.13008	0	0	0
H. erato cyrbia	Hera_Cort_gRNA_E2 , Hera_Cort_gRNA_E4 , Hera_Cort_gRNA_E6	100:(100):(100):300	2-4 hrs	236	98	53	43	18.2203	1	0.0042	0.0232
	Hera_Cort_gRNA_E2 , Hera_Cort_gRNA_E4	250:(250):500	1-3 hrs	622	180	97	61	9.80707	9	0.0145	0.148
	Hera_Cort_gRNA_E2	500:500	1-3 hrs	114	36	18	13	11.4035	0	0	0
	Hera_Cort_gRNA_E4	500:500	1-4 hrs	221	81	40	24	10.8597	0	0	0
	Hera_Cort_gRNA_E6	500:500	2-3 hrs	288	71	31	26	9.02778	0	0	0
H.erato hydara	Hera_Cort_gRNA_E2 , Hera_Cort_gRNA_E4	250:(250):500	1-4 hrs	515	191	86	46	8.93204	3	0.0058	0.065
	Hera_Cort_gRNA_E2	500:500	1-3hrs	63	14	8	6	9.52381	0	0	0
	Hera_Cort_gRNA_E4	500:500	1-3hrs	61	23	13	9	14.7541	0	0	0
	Hera_Cort_gRNA_E6	500:500	1-4 hrs	68	13	7	6	8.82353	0	0	0
H. charitonia	Hera_Cort_gRNA_E2 , Hera_Cort_gRNA_E4	500:500	2-4hrs	120	84	21	15	12.5	2	0.0167	0.1333
	Hera_Cort_gRNA_E6	500:500	2-4hrs	109	61	40	34	31.1927	0	0	0
H. melpomene rosina	Hmel_Cort_gRNA_E2, Hmel_Cort_gRNA_E3	250:(250):500	1-3hrs	181	56	43	39	21.547	1	0.0056	0.0256
	Hmel_Cort_gRNA_E2	500:500	1-3hrs	98	41	19	12	12.2449	0	0	0
	Hmel_Cort_gRNA_E3	500:500	1-4hrs	55	30	18	12	21.8182	1	0.0181	0.083
H. melpomene plesseni	Hmel_Cort_gRNA_E2, Hmel_Cort_gRNA_E3	250:(250):500	1-3hrs	87	56	14	9	10.3448	1	0.018	0.1111
	Hmel_Cort_gRNA_E2	500:500	1-4hrs	124	93	48	37	29.8387	2	0.016	0.0541
	Hmel_Cort_gRNA_E3	500:500	1-3hrs	86	37	30	21	24.4186	0	0	0
H. melpomene cythera	Hmel_Cort_gRNA_E2, Hmel_Cort_gRNA_E3	250:(250):500	1-3hrs	151	64	23	16	10.596	2	0.0132	0.125
H. hecale melicerta	Hmel_Cort_gRNA_E2	250:(250):500	1-3hrs	104	51	21	14	13.4615	5	0.0481	0.357
	Hmel_Cort_gRNA_E3	500:500	1-2hrs	56	32	15	11	19.6429	1	0.0179	0.0909
H. melpomene melpmene (CRE)	Hmel_Dors_Del1, Hmel_Dors_Del2	250:(250):500	1-3hrs	166	111	32	29	17.4699	3	0.0181	0.103
	Hmel_Dors_Del3, Hmel_Dors_Del4	250:(250):500	1-4hrs	136	86	28	25	18.3824	2	0.0232	0.08
H. erato hydara (CRE)	Hera_Peak5_1, Hera_Peak5_2	250:(250):500	1-4hrs	NA	NA	NA	43	NA	4	NA	0.093
			Totals	4595	1831	863	674	Average = 15.1889	43	Average = 0.91%	Average=5.89%
Table S8.2: Sequences for guides yielding succesful phenotypes and associated genotyping primers
Species	sgRNA Name	Target Sequence (5' > 3')	Genotyping Primers (5' > 3')
Heliconius erato	Hera_Cort_gRNA_E2	GGGGCGCTACGAACCTATCT AGG	ATGATATTGAGTTTTGCTAAATCAAGCC
			GAGTGGCGGAATTCAACGCC
	Hera_Cort_gRNA_E4	GGCTCCTCCAACTCCATTTA TGG	CGAGTAAAAGTTCTCCTCTGGG
			CGTGTTGGTGGCRGCACTTG
	Hera_Cort_gRNA_E6	TGTGAGAGAAGCGATACTGC TGG	-
Heliconius melpomene	Hmel_Cort_gRNA_E2	GCGTTTCGCTGAAAGAATCTC GGG	TGTACATCAAAGGCCGCATG
			CCTCCGTTTCCCACTTTTCG
	Hmel_Cort_gRNA_E3	GGTCCAGAATGCTGTCTGCTG AGG	TTGCGTAGCTGTATGTAGGCA
			AAGCCTTCGATCTGGAGTCA
Danaus plexippus	087 Dp_cort_sgRNA1	AGTTAGGGTTCCGTACAAGG AGG	GCCTCTTAACTGCTCATAGAATGCAC
	088 Dp_cort_sgRNA2	TTGCGCGGAACACATGGCCA CGG	CCCCAAAAATACGCTAACTACTTG
	089 Dp_cort_sgRNA3	TTCTTCTTGCGCGGAACACA TGG
Heliconius melpomene CRE	Hmel_Dors_Del1	GCTGTAATATGTTGCATATA GGG	CGCTTACAGTCGCACTTTGT
	Hmel_Dors_Del2	GGGTATATTTTTCAATACTA AGG
	Hmel_Dors_Del3	ATAATACAGTATAACGTACG TGG	AATGTCGCCATGTGTACTCG
	Hmel_Dors_Del4	GGTGGCATGGCATGGTTCA TGG
Heliconius erato CRE	Hera_Peak5_1	ATTGGTTCTGCTCAGCGTAC TGG	CTTCAAAATGGAACGTCTCG
	Hera_Peak5_2	GATTACCCCGCCTCTTTGTA TGG	ATGCCATTTTCATGCACAAA
